# Stress-responsive enhancer RNAs couple chromatin reprogramming to post-transcriptional control of senescence

**DOI:** 10.64898/2026.03.20.713302

**Authors:** Rene Kuklinkova, Natalia Benova, Jaskaren Kohli, James R Boyne, Wayne Roberts, Chinedu A. Anene

**Author notes:** Corresponding author. Centre for Biomedical Science Research, School of Health, Leeds Beckett University, Leeds LS1 3HE, United Kingdom. These authors contributed equally (Rene Kuklinkova, Natalia Benova).

## Abstract

**Background:** Cellular senescence, a driver of ageing and age-associated disease, is accompanied by extensive epigenomic reprogramming that changes enhancer RNA levels, yet how enhancer activity is translated into functional RNA-level regulation remains unclear. Here we investigate how this enhancer reprogramming impacts functional RNA-level regulation by eRNAs.

**Results:** By integrating time-resolved transcriptomic analyses across multiple primary human cell types, we identify recurrently dysregulated senescence-associated enhancer RNAs (SAeRs). We focus on EN526, which is reproducibly repressed during senescence while its locus remains broadly stable across cell states. EN526 exhibits cytoplasmic localisation and extensive eRNA–mRNA interactions, and cytoplasmic depletion of EN526 recapitulates its senescence-associated loss and alters the stability and translation of the cell-cycle regulator CDKN2C. EN526 perturbation further mediates stress responses, cellular survival, and extracellular remodelling associated with the senescence phenotype.

**Conclusion:** Together, these findings show that SAeR changes accompanying enhancer reprogramming in senescence are not merely passive events but can act as functional intermediates linking enhancer dynamics to post-transcriptional regulatory networks that phenocopy key senescence-associated cellular features. Extending this model, genetic associations at the EN526 locus further connect this regulatory axis to age-related traits and circulating protein phenotypes, supporting its broader relevance to human ageing and disease.
