## supplemental table for "Stress-responsive enhancer RNAs couple chromatin reprogramming to post-transcriptional control of senescence"

### Sheet: meta
Table	Information
Table S1	Sample information across the integrated datases
Table S2	Oligonucleotides and siRNAs used in this study. List of all small interfering RNAs (siRNAs), primer sequences, and other oligonucleotides used for gene knockdown and RT–qPCR validation experiments.

### Sheet: Table S1
name		state	extra	series_id	time	cell_type	strand	antibody
ERR1805188		ctr	Proliferation	E-MTAB-5403	0	fib	unknown
ERR1805189		ctr	Proliferation	E-MTAB-5403	0	fib	unknown
ERR1805190		ctr	Proliferation	E-MTAB-5403	0	fib	unknown
ERR1805192		sen	Irradiation, day 4	E-MTAB-5403	1	fib	unknown
ERR1805193		sen	Irradiation, day 4	E-MTAB-5403	1	fib	unknown
ERR1805194		sen	Irradiation, day 4	E-MTAB-5403	1	fib	unknown
ERR1805199		sen	Irradiation, day 20	E-MTAB-5403	2	fib	unknown
ERR1805200		sen	Irradiation, day 20	E-MTAB-5403	2	fib	unknown
ERR1805201		sen	Irradiation, day 20	E-MTAB-5403	2	fib	unknown
ERR1805202		sen	Irradiation, day 20	E-MTAB-5403	2	fib	unknown
ERR1805203		sen	Irradiation, day 20	E-MTAB-5403	2	fib	unknown
ERR1805204		sen	Irradiation, day 20	E-MTAB-5403	2	fib	unknown
ERR1805209		ctr	Proliferation	E-MTAB-5403	0	fib	unknown
ERR1805210		ctr	Proliferation	E-MTAB-5403	0	fib	unknown
ERR1805211		ctr	Proliferation	E-MTAB-5403	0	fib	unknown
ERR1805215		sen	Irradiation, day 4	E-MTAB-5403	1	fib	unknown
ERR1805216		sen	Irradiation, day 4	E-MTAB-5403	1	fib	unknown
ERR1805217		sen	Irradiation, day 4	E-MTAB-5403	1	fib	unknown
ERR1805218		ctr	Proliferation	E-MTAB-5403	0	NHEK	stranded
ERR1805219		sen	Irradiation, day 4	E-MTAB-5403	1	NHEK	stranded
ERR1805220		sen	Irradiation, day 4	E-MTAB-5403	1	NHEK	stranded
ERR1805221		sen	Irradiation, day 4	E-MTAB-5403	1	NHEK	stranded
ERR1805222		sen	Irradiation, day 4	E-MTAB-5403	1	NHEK	stranded
ERR1805223		sen	Irradiation, day 4	E-MTAB-5403	1	NHEK	stranded
ERR1805224		sen	Irradiation, day 4	E-MTAB-5403	1	NHEK	stranded
ERR1805226		ctr	Proliferation	E-MTAB-5403	0	NHEK	stranded
ERR1805232		sen	Irradiation, day 20	E-MTAB-5403	2	NHEK	stranded
ERR1805233		sen	Irradiation, day 20	E-MTAB-5403	2	NHEK	stranded
ERR1805234		sen	Irradiation, day 20	E-MTAB-5403	2	NHEK	stranded
ERR1805235		sen	Irradiation, day 20	E-MTAB-5403	2	NHEK	stranded
ERR1805236		sen	Irradiation, day 20	E-MTAB-5403	2	NHEK	stranded
ERR1805237		ctr	Proliferation	E-MTAB-5403	0	NHEK	stranded
ERR1805238		sen	Irradiation, day 20	E-MTAB-5403	2	NHEK	stranded
ERR1805239		ctr	Proliferation	E-MTAB-5403	0	NHEK	stranded
ERR1805240		ctr	Proliferation	E-MTAB-5403	0	NHEK	stranded
ERR1805241		ctr	Proliferation	E-MTAB-5403	0	NHEK	stranded
ERR1805242		ctr	Proliferation	E-MTAB-5403	0	Melanocyte	stranded
ERR1805243		sen	Irradiation, day 4	E-MTAB-5403	1	Melanocyte	stranded
ERR1805244		sen	Irradiation, day 4	E-MTAB-5403	1	Melanocyte	stranded
ERR1805245		sen	Irradiation, day 4	E-MTAB-5403	1	Melanocyte	stranded
ERR1805246		sen	Irradiation, day 4	E-MTAB-5403	1	Melanocyte	stranded
ERR1805247		sen	Irradiation, day 4	E-MTAB-5403	1	Melanocyte	stranded
ERR1805248		sen	Irradiation, day 4	E-MTAB-5403	1	Melanocyte	stranded
ERR1805250		ctr	Proliferation	E-MTAB-5403	0	Melanocyte	stranded
ERR1805256		sen	Irradiation, day 20	E-MTAB-5403	2	Melanocyte	stranded
ERR1805257		sen	Irradiation, day 20	E-MTAB-5403	2	Melanocyte	stranded
ERR1805258		sen	Irradiation, day 20	E-MTAB-5403	2	Melanocyte	stranded
ERR1805259		sen	Irradiation, day 20	E-MTAB-5403	2	Melanocyte	stranded
ERR1805260		sen	Irradiation, day 20	E-MTAB-5403	2	Melanocyte	stranded
ERR1805261		ctr	Proliferation	E-MTAB-5403	0	Melanocyte	stranded
ERR1805262		sen	Irradiation, day 20	E-MTAB-5403	2	Melanocyte	stranded
ERR1805263		ctr	Proliferation	E-MTAB-5403	0	Melanocyte	stranded
ERR1805264		ctr	Proliferation	E-MTAB-5403	0	Melanocyte	stranded
ERR1805265		ctr	Proliferation	E-MTAB-5403	0	Melanocyte	stranded
SRR11016356	ATAC-seq	growing		GSE133292		BJ
SRR11016357	ATAC-seq	growing		GSE133292		BJ
SRR11016358	ATAC-seq	quiescence		GSE133292		BJ
SRR11016359	ATAC-seq	quiescence		GSE133292		BJ
SRR11016360	ATAC-seq	senescence		GSE133292		BJ
SRR11016361	ATAC-seq	senescence		GSE133292		BJ
SRR11016362	ATAC-seq	deep senescence		GSE133292		BJ
SRR11016363	ATAC-seq	deep senescence		GSE133292		BJ
SRR11016364	ATAC-seq	reversal of senescence		GSE133292		BJ
SRR11016365	ATAC-seq	reversal of senescence		GSE133292		BJ
SRR13274560	ChIP-Seq	G	untreated	GSE133292		BJ		H3K9me3
SRR13274561	ChIP-Seq	G	untreated	GSE133292		BJ		H3K9me3
SRR13274562	ChIP-Seq	Q	0.1% fetal bovine serum for 4 days	GSE133292		BJ		H3K9me3
SRR13274563	ChIP-Seq	Q	0.1% fetal bovine serum for 4 days	GSE133292		BJ		H3K9me3
SRR13274564	ChIP-Seq	S	bleomycin (40 ug/ml; Biorbyt) for 2 hours and culture for 12 days	GSE133292		BJ		H3K9me3
SRR13274565	ChIP-Seq	S	bleomycin (40 ug/ml; Biorbyt) for 2 hours and culture for 12 days	GSE133292		BJ		H3K9me3
SRR13274566	ChIP-Seq	DS	bleomycin (40 ug/ml; Biorbyt) for 2 hours and culture for 28 days	GSE133292		BJ		H3K9me3
SRR13274567	ChIP-Seq	DS	bleomycin (40 ug/ml; Biorbyt) for 2 hours and culture for 28 days	GSE133292		BJ		H3K9me3
SRR13274568	ChIP-Seq	G	untreated	GSE133292		BJ		H3K27me3
SRR13274569	ChIP-Seq	G	untreated	GSE133292		BJ		H3K27me3
SRR13274570	ChIP-Seq	Q	0.1% fetal bovine serum for 4 days	GSE133292		BJ		H3K27me3
SRR13274571	ChIP-Seq	Q	0.1% fetal bovine serum for 4 days	GSE133292		BJ		H3K27me3
SRR13274572	ChIP-Seq	S	bleomycin (40 ug/ml; Biorbyt) for 2 hours and culture for 12 days	GSE133292		BJ		H3K27me3
SRR13274573	ChIP-Seq	S	bleomycin (40 ug/ml; Biorbyt) for 2 hours and culture for 12 days	GSE133292		BJ		H3K27me3
SRR13274574	ChIP-Seq	DS	bleomycin (40 ug/ml; Biorbyt) for 2 hours and culture for 28 days	GSE133292		BJ		H3K27me3
SRR13274575	ChIP-Seq	DS	bleomycin (40 ug/ml; Biorbyt) for 2 hours and culture for 28 days	GSE133292		BJ		H3K27me3
SRR9601022	RNA-Seq	growing		GSE133292		human diploid BJ fibroblasts
SRR9601023	RNA-Seq	growing		GSE133292		human diploid BJ fibroblasts
SRR9601024	RNA-Seq	quiescence		GSE133292		human diploid BJ fibroblasts
SRR9601025	RNA-Seq	quiescence		GSE133292		human diploid BJ fibroblasts
SRR9601026	RNA-Seq	senescence		GSE133292		human diploid BJ fibroblasts
SRR9601027	RNA-Seq	senescence		GSE133292		human diploid BJ fibroblasts
SRR9601028	RNA-Seq	deep senescence		GSE133292		human diploid BJ fibroblasts
SRR9601029	RNA-Seq	deep senescence		GSE133292		human diploid BJ fibroblasts
SRR9601030	RNA-Seq	reversal of senescence		GSE133292		human diploid BJ fibroblasts
SRR9601031	RNA-Seq	reversal of senescence		GSE133292		human diploid BJ fibroblasts
SRR30623062	OTHER		Ribosome Protected Fragments	GSE227766		IMR90
SRR30623063	OTHER		Ribosome Protected Fragments	GSE227766		IMR90
SRR30623064	RNA-Seq		Ribosome Protected Fragments	GSE227766		IMR90
SRR30623065	RNA-Seq		Ribosome Protected Fragments	GSE227766		IMR90
SRR23921771	OTHER	Etoposide 50 uM\, 10d		GSE227766		IMR90
SRR23921772	OTHER	Etoposide 50 uM\, 10d		GSE227766		IMR90
SRR23921773	OTHER	Etoposide 50 uM\, 10d		GSE227766		IMR90
SRR23921774	OTHER	Ionizing radiation (15 gy) induced senescence		GSE227766		IMR90
SRR23921775	OTHER	Ionizing radiation (15 gy) induced senescence		GSE227766		IMR90
SRR23921776	OTHER	Ionizing radiation (15 gy) induced senescence		GSE227766		IMR90
SRR23921777	OTHER	Contact-inhibited quiescent cells		GSE227766		IMR90
SRR23921778	OTHER	Contact-inhibited quiescent cells		GSE227766		IMR90
SRR23921779	OTHER	Contact-inhibited quiescent cells		GSE227766		IMR90
SRR23921780	OTHER	None		GSE227766		IMR90
SRR23921781	OTHER	None		GSE227766		IMR90
SRR23921782	OTHER	None		GSE227766		IMR90
SRR23921783	OTHER	Etoposide 50 uM\, 10d		GSE227766		IMR90
SRR23921784	OTHER	Etoposide 50 uM\, 10d		GSE227766		IMR90
SRR23921785	OTHER	Etoposide 50 uM\, 10d		GSE227766		IMR90
SRR23921786	OTHER	Ionizing radiation (15 gy) induced senescence		GSE227766		IMR90
SRR23921787	OTHER	Ionizing radiation (15 gy) induced senescence		GSE227766		IMR90
SRR23921788	OTHER	Ionizing radiation (15 gy) induced senescence		GSE227766		IMR90
SRR23921789	OTHER	Contact-inhibited quiescent cells		GSE227766		IMR90
SRR23921790	OTHER	Contact-inhibited quiescent cells		GSE227766		IMR90
SRR23921791	OTHER	Contact-inhibited quiescent cells		GSE227766		IMR90
SRR23921792	OTHER	None		GSE227766		IMR90
SRR23921793	OTHER	None		GSE227766		IMR90
SRR6133860	RNA-Seq	stress	OS	GSE104666		HUVEC
SRR6133861	RNA-Seq	stress	OS	GSE104666		HUVEC
SRR6133862	RNA-Seq	stress	OS	GSE104666		HUVEC
SRR6133863	RNA-Seq	ctr	Ctr	GSE104666		HUVEC
SRR6133864	RNA-Seq	ctr	Ctr	GSE104666		HUVEC
SRR6133865	RNA-Seq	ctr	Ctr	GSE104666		HUVEC
SRR10402078	RNA-Seq	ctr	Ctr	GSE139963		HPF
SRR10402079	RNA-Seq	ctr	Ctr	GSE139963		HPF
SRR10402080	RNA-Seq	ctr	Ctr	GSE139963		HPF
SRR10402084	RNA-Seq	stress	H	GSE139963		HPF
SRR10402085	RNA-Seq	stress	H	GSE139963		HPF
SRR10402086	RNA-Seq	stress	H	GSE139963		HPF
SRR15084775	RNA-Seq	ctr	Ctr	GSE179810		lung
SRR15084776	RNA-Seq	ctr	Ctr	GSE179810		lung
SRR15084778	RNA-Seq	ctr	Ctr	GSE179810		lung
SRR15084777	RNA-Seq	ctr	Ctr	GSE179810		lung
SRR15084780	RNA-Seq	ctr	Ctr	GSE179810		lung
SRR15084779	RNA-Seq	ctr	Ctr	GSE179810		lung
SRR15084793	RNA-Seq	stress	IR	GSE179810		lung
SRR15084794	RNA-Seq	stress	IR	GSE179810		lung
SRR15084795	RNA-Seq	stress	IR	GSE179810		lung
SRR15084796	RNA-Seq	stress	IR	GSE179810		lung
SRR15084797	RNA-Seq	stress	IR	GSE179810		lung
SRR15084798	RNA-Seq	stress	IR	GSE179810		lung
SRR15084806	RNA-Seq	stress	IR	GSE179810		lung
SRR15084805	RNA-Seq	stress	IR	GSE179810		lung
SRR15084807	RNA-Seq	stress	IR	GSE179810		lung
SRR15084808	RNA-Seq	stress	IR	GSE179810		lung
SRR15084809	RNA-Seq	stress	IR	GSE179810		lung
SRR15084810	RNA-Seq	stress	IR	GSE179810		lung
SRR6048192	RNA-Seq	ctr	Ctr	GSE103938		Fibroblasts
SRR6048196	RNA-Seq	senescent	OIS	GSE103938		Fibroblasts
SRR6048199	RNA-Seq	ctr	Ctr	GSE103938		Fibroblasts
SRR6048203	RNA-Seq	senescent	OIS	GSE103938		Fibroblasts
SRR6048206	RNA-Seq	ctr	Ctr	GSE103938		Fibroblasts
SRR6048210	RNA-Seq	senescent	OIS	GSE103938		Fibroblasts
SRR12926905	RNA-Seq	ctr	Ctr	GSE160356		EndothelialCs
SRR12926906	RNA-Seq	senescent	RS	GSE160356		EndothelialCs
SRR12926907	RNA-Seq	senescent	DDr	GSE160356		EndothelialCs
SRR12926908	RNA-Seq	ctr	Ctr	GSE160356		EndothelialCs
SRR12926909	RNA-Seq	senescent	RS	GSE160356		EndothelialCs
SRR12926910	RNA-Seq	senescent	DDr	GSE160356		EndothelialCs
SRR12926911	RNA-Seq	ctr	Ctr	GSE160356		EndothelialCs
SRR12926912	RNA-Seq	senescent	RS	GSE160356		EndothelialCs
SRR12926913	RNA-Seq	senescent	DDr	GSE160356		EndothelialCs

### Sheet: Table S2
Target	Type	plus/Forward	minus/Reverse	comment
Negative control si	siRNA	5' rCrGrUrUrArArUrCrGrCrGrUrArUrArArUrArCrGrCrGrUAT 3'	5' rArUrArCrGrCrGrUrArUrUrArUrArCrGrCrGrArUrUrArArCrGrArC 3'	IDT Universal non-targeting negative control : CAT #51-01-14-03
EN526	siRNA	5' rArCrA rGrUrG rGrUrC rUrGrA rArGrU rUrGrA rCrCrU rGrGAA 3'	5' rUrUrC rCrArG rGrUrC rArArC rUrUrC rArGrA rCrCrA rCrUrG rUrGrC 3'
EN526.color	siRNA	5' /5Cy3/rArC rArGrU rGrGrU rCrUrG rArArG rUrUrG rArCrC rUrGrG AA 3'	5' rUrUrC rCrArG rGrUrC rArArC rUrUrC rArGrA rCrCrA rCrUrG rUrGrC 3'
EN526	qPCR_primer	TGATCTTGGCTCACTGCAAG	GCCTGTAGTCCCAGCTATTTATG
GAPDH	qPCR_primer	ACCACAGTCCATGCCATCAC	TCCACCACCCTGTTGCTGTA
CDKN2C	qPCR_primer	AGGGGGGACCTAGAGCAACTTAC	GGCAGGTTCCCTTCATTATCC
